# A Systems Approach Identifies Enhancer of Zeste Homolog 2 (EZH2) as a Protective Factor in Epilepsy

**DOI:** 10.1101/836387

**Authors:** Nadia Khan, Barry Schoenike, Trina Basu, Heidi Grabenstatter, Genesis Rodriguez, Caleb Sindic, Margaret Johnson, Eli Wallace, Rama Maganti, Raymond Dingledine, Avtar Roopra

## Abstract

Complex neurological conditions can give rise to large scale transcriptomic changes that drive disease progression. It is likely that alterations in one or a few transcription factors or cofactors underlie these transcriptomic alterations. Identifying the driving transcription factors/cofactors is a non-trivial problem and a limiting step in the understanding of neurological disorders. Epilepsy has a prevalence of 1% and is the fourth most common neurological disorder. While a number of anti-seizure drugs exist to treat seizures symptomatically, none is curative or preventive. This reflects a lack of understanding of disease progression. We used a novel systems approach to mine transcriptome profiles of rodent and human epileptic brain samples to identify regulators of transcriptional networks in the epileptic brain. We find that Enhancer of Zeste Homolog 2 (EZH2) regulates differentially expressed genes in epilepsy across multiple rodent models of acquired epilepsy. EZH2 undergoes a prolonged upregulation in the epileptic brain. A transient inhibition of EZH2 immediately after seizure induction robustly increases spontaneous seizure burden weeks later. Thus, EZH2 upregulation is a protective response mounted after a seizure. These findings are the first to characterize a role for EZH2 in opposing epileptogenesis and debut a bioinformatic approach to identify nuclear drivers of complex transcriptional changes in disease.

**Author Summary:** Epilepsy is the fourth most common neurological disorder and has been described since the time of Hippocrates. Despite this, no treatments exist to stop epilepsy progression. This is fundamentally due to the complex nature of the disease. Epilepsy is associated with hundreds if not thousands of gene expression changes in the brain that are likely driven by a few key master regulators called transcription factors and cofactors. Finding the aberrantly acting factors is a complex problem that currently lacks a satisfactory solution. We used a novel datamining tool to define key master regulators of gene expression changes across multiple epilepsy models and patient samples. We find that a nuclear enzyme, EZH2, regulates a large number of genes in the rodent and patient epileptic brain and that it’s function is protective. Thus, inhibiting EZH2 greatly exacerbates seizure burden. This is the first report of a novel datamining tool to define drivers of large-scale gene changes and is also the first report of EZH2 induction as an endogenous protective response in the epilepsy.
