## Supplemental Tables for "A Systems Approach Identifies Enhancer of Zeste Homolog 2 (EZH2) as a Protective Factor in Epilepsy": Sup_Table_2_Up_gene_Reactome.xlsx

### Sheet: top 10 Up
Pathway identifier	Pathway name	#Entities found	#Entities total	Entities ratio	Entities pValue	Entities FDR	Confidence (-log(raw p))	#Reactions found	#Reactions total	Reactions ratio	Species identifier	Species name	Submitted entities found
R-HSA-8941333	RUNX2 differentiation of myeloid cells	4	6	0.000426773	8.90576e-07	0.000369589	6.05033	2	2	0.000166889	9606	Homo sapiens	Cbfb	Runx1	Lgals3
R-HSA-449147	Signaling by Interleukins	22	640	0.0455224	5.59386e-06	0.000990561	5.25229	35	491	0.0409713	9606	Homo sapiens	Il13ra1	Tnip2	Tslp	Timp1	Msn	Mmp9	Ptpn5	Sdc1	Il1r2	Ccl2	Vim	Lcp1	Ptgs2
R-HSA-6783783	Interleukin-10 signaling	8	86	0.00611708	8.78139e-06	0.000990561	5.05644	4	15	0.00125167	9606	Homo sapiens	Timp1	Il1r2	Ccl2	Ptgs2
R-HSA-8939246	RUNX1 differentiation of myeloid cells	4	11	0.000782417	9.6171e-06	0.000990561	5.01696	7	7	0.000584112	9606	Homo sapiens	Cbfb	Runx1	Lgals3
R-HSA-8951911	RUNX3 regulates RUNX1-mediated transcription	3	4	0.000284515	1.57718e-05	0.00130906	4.80212	2	2	0.000166889	9606	Homo sapiens	Cbfb	Runx1
R-HSA-6785807	Interleukin-4 and Interleukin-13 signaling	11	211	0.0150082	4.12759e-05	0.00284804	4.3843	14	46	0.00383845	9606	Homo sapiens	Il13ra1	Timp1	Ccl2	Vim	Mmp9	Ptgs2
R-HSA-1280215	Cytokine Signaling in Immune system	24	1055	0.0750409	0.00118505	0.0699178	2.92626	42	639	0.0533211	9606	Homo sapiens	Il13ra1	Tnip2	Tslp	Timp1	Msn	Mmp9	Ptpn5	Sdc1	Il1r2	Ccl2	Vim	Lcp1	Rnasel	Ptgs2
R-HSA-8939247	RUNX1 regulates interleukin signaling	2	7	0.000497902	0.0031033	0.142752	2.50818	5	5	0.000417223	9606	Homo sapiens	Cbfb	Runx1
R-HSA-8939245	RUNX1 regulates BCR signaling	2	7	0.000497902	0.0031033	0.142752	2.50818	4	4	0.000333778	9606	Homo sapiens	Cbfb	Runx1
R-HSA-8935964	RUNX1 regulates tight junctions	2	8	0.000569031	0.00402267	0.16493	2.39549	6	6	0.000500668	9606	Homo sapiens	Cbfb	Runx1
