## Supplemental Tables for "A Systems Approach Identifies Enhancer of Zeste Homolog 2 (EZH2) as a Protective Factor in Epilepsy": Sup_Table_3_Down_gene_Reactome.xlsx

### Sheet: top 10 down
Pathway identifier	Pathway name	#Entities found	#Entities total	Entities ratio	Entities pValue	Entities FDR	Confidence (-log(raw p))	#Reactions found	#Reactions total	Reactions ratio	Species identifier	Species name	Submitted entities found
R-HSA-418990	Adherens junctions interactions	4	35	0.00248951	0.00349718	0.6304	2.45628	2	16	0.00133511	9606	Homo sapiens	Cdh13	Cdh12	Cdh11	Cdh8
R-HSA-446728	Cell junction organization	6	94	0.00668611	0.00652626	0.6304	2.18534	9	37	0.00308745	9606	Homo sapiens	Itgb4	Cdh13	Cldn10	Cdh12	Cdh11	Cdh8
R-HSA-421270	Cell-cell junction organization	5	67	0.00476563	0.00677146	0.6304	2.16932	3	21	0.00175234	9606	Homo sapiens	Cdh13	Cldn10	Cdh12	Cdh11	Cdh8
R-HSA-381676	GLP1 regulates insulin secretion	4	49	0.00348531	0.0111374	0.6304	1.95322	5	11	0.000917891	9606	Homo sapiens	Akap5	Adcy8	Kcng2	Itpr1
R-HSA-9010642	ROBO receptors bind AKAP5	2	11	0.000782417	0.0161354	0.6304	1.79222	7	7	0.000584112	9606	Homo sapiens	Akap5	Robo3
R-HSA-1971475	Tetrasaccharide linker required for GAG synthesis	3	31	0.00220499	0.017485	0.6304	1.75733	4	4	0.000333778	9606	Homo sapiens	B3gat2	Sdc2	Gpc3
R-HSA-112411	MAPK1 (ERK2) activation	2	12	0.000853546	0.018986	0.6304	1.72157	1	3	0.000250334	9606	Homo sapiens	Il6r
R-HSA-110056	MAPK3 (ERK1) activation	2	13	0.000924675	0.0220313	0.6304	1.65696	1	4	0.000333778	9606	Homo sapiens	Il6r
R-HSA-3772470	Negative regulation of TCF by WNT ligand antagonists	2	15	0.00106693	0.0286765	0.6304	1.54247	1	5	0.000417223	9606	Homo sapiens	Wnt9a	Wnt4
R-HSA-1500931	Cell-Cell communication	6	133	0.00946013	0.0302414	0.6304	1.5194	9	60	0.00500668	9606	Homo sapiens	Itgb4	Cdh13	Cldn10	Cdh12	Cdh11	Cdh8
