## Supplemental Tables for "A Systems Approach Identifies Enhancer of Zeste Homolog 2 (EZH2) as a Protective Factor in Epilepsy": Sup_Table_4_UP_Factor_Analysis.xls

### Sheet: Summary
Factor	Critical ChIP	Obs Tail Mean	Exp Tail Mean	Tail Enrichment	Raw p	Corrected p	Score	FDR<0.05	FDR>0.05
STAT3	2.65287	29.3686	38.3721	0.765363	8.20212e-07	3.44489e-05	3.41568
FOSL2	7.12311	37.0518	51.8413	0.714716	9.49268e-06	0.000132898	2.77058
EZH2	6.55073	25.1691	51.5501	0.488245	1.02288e-06	2.14805e-05	2.2791
RAD21	5.41952	10.3526	11.1191	0.931066	0.00161589	0.0113112	1.81231
SMC3	6.35444	16.245	20.9696	0.774695	0.00227848	0.0136709	1.44419
FOS	3.10327	17.3548	28.6873	0.604964	0.00112029	0.0094104	1.22589
P300	3.8553	16.4503	33.3278	0.493592	0.000316183	0.00331992	1.22355
SUZ12	25.6107	49.8435	120.031	0.415255	0.00260441	0.0121539	0.795331
ZNF217	12.7133	36.3802	97.5167	0.373066	0.00236192	0.0124001	0.711279
EBF1	14.1808	24.7134	32.3036	0.765035	0.0560331	0.117669	0.710975
IKZF1	16.1898	46.9815	94.6921	0.49615	0.00983693	0.0375592	0.707155
JUN	4.69428	21.2417	36.7965	0.577275	0.0196689	0.0635456	0.690949
CEBPB	7.73125	14.7032	20.3729	0.721704	0.059077	0.118154	0.669418
CTBP2	15.542	31.0969	72.9115	0.426502	0.00749886	0.0314952	0.640501
BAF155	20.6432	32.8957	53.0911	0.619608	0.0314869	0.0944608	0.634942
CTCF	5.73849	8.87025	13.4091	0.661508	0.0737153	0.140729	0.56335
BCL11A	7.55716	35.3297	66.8235	0.528702	0.039197	0.0968395	0.536076
MAFK	1.72906	20.2899	28.9239	0.701494	0.0971717	0.177444	0.526779
NR3C1	7.10255	32.0488	64.0345	0.500492	0.0440811	0.102856	0.494371
JUND	8.19062	18.368	27.0966	0.67787	0.14115	0.219567	0.446332
GATA2	4.15185	24.5263	35.1893	0.696981	0.237545	0.237545	0.435094
TEAD4	2.18401	20.9689	31.1966	0.672154	0.230123	0.254346	0.399646
JUNB	32.3887	47.0803	80.1508	0.587396	0.136283	0.220149	0.386086
TCF7L2	4.7473	21.4365	57.7846	0.370973	0.0376285	0.0987748	0.372959
POU5F1	48.1589	81.1053	139.313	0.582181	0.16319	0.236344	0.36471
MAFF	13.3219	26.3952	44.8326	0.58875	0.210374	0.245436	0.359174
BATF	4.25823	26.1537	43.964	0.594889	0.233768	0.25175	0.356357
HNF4G	6.71864	23.9099	43.1642	0.553929	0.205843	0.247012	0.336391
TCF12	8.75737	25.1711	46.5061	0.541242	0.19376	0.239351	0.336093
HNF4A	14.075	25.1256	44.525	0.564303	0.226637	0.257263	0.332726
BAF170	29.1505	47.3169	138.594	0.341406	0.0519037	0.114735	0.321026
TFAP2C	3.40875	22.7675	49.6031	0.458993	0.166486	0.225562	0.296846
PRDM1	11.8559	66.3748	224.622	0.295496	0.035872	0.100442	0.294931
TFAP2A	3.77985	23.8408	59.601	0.400007	0.109147	0.191008	0.287585
BRG1	23.6671	45.9922	101.837	0.451626	0.166015	0.232422	0.286206
MEF2C	12.1496	43.5166	107.823	0.403592	0.236351	0.242115	0.248603
SPT20	47.1849	58.2643	328.552	0.177337	0.016544	0.0579041	0.219417
RPC155	32.5461	83.1952	270.256	0.307839	0.177431	0.225822	0.198936
BRF2	91.9555	245.85	985.507	0.249466	0.129102	0.216892	0.165584
NELFE	64.0842	61.1264	271.103	0.225473	0.234772	0.24651	0.137125
STAT1	9.80383	39.145	203.525	0.192335	0.17646	0.231603	0.122182
FOSL1	28.1811	58.5097	402.923	0.145213	0.159363	0.239045	0.0902528
