## Supplemental Tables for "A Systems Approach Identifies Enhancer of Zeste Homolog 2 (EZH2) as a Protective Factor in Epilepsy": Sup_Table_5_Down_Factor_Analysis.xls

### Sheet: Summary
Factor	Critical ChIP	Obs Tail Mean	Exp Tail Mean	Tail Enrichment	Raw p	Corrected p	Score	FDR<0.05	FDR>0.05
EZH2	3.47755	28.1862	53.571	0.526146	9.40889e-26	2.82267e-24	12.3904
RAD21	6.7917	10.3184	11.1531	0.925158	1.41969e-06	1.41969e-05	4.48499
SUZ12	18.226	60.4656	125.4	0.482184	7.81723e-08	1.17258e-06	2.85976
CTCF	6.36926	9.30548	13.59	0.684732	0.000136215	0.000817288	2.1142
GATA2	4.30853	23.6562	35.4084	0.668095	0.000866644	0.00324991	1.66231
CTBP2	12.8094	32.0916	74.8304	0.428858	3.25158e-05	0.000243868	1.5494
SMC3	4.21376	14.1211	21.0691	0.670227	0.005311	0.0177033	1.1742
POU5F1	21.0205	49.3294	141.008	0.349834	0.000779747	0.00334177	0.866196
NANOG	12.7925	46.8195	163.252	0.286793	0.000204596	0.00102298	0.85755
GATA3	9.25572	29.0377	37.5046	0.774245	0.0468824	0.117206	0.72086
IKZF1	13.1269	49.7189	96.3497	0.516026	0.0393438	0.107301	0.500233
CEBPB	3.21272	15.5189	20.416	0.760138	0.232434	0.232434	0.4817
SPI1	6.51966	20.1412	27.2515	0.739084	0.189662	0.247385	0.448348
ZNF217	12.1406	44.4869	99.701	0.446203	0.0371112	0.111334	0.425398
MAFK	3.60979	20.3742	29.0482	0.70139	0.119037	0.25508	0.416151
FOSL2	7.28749	33.088	52.2332	0.633466	0.201804	0.232851	0.400934
ERRA	74.6268	147.095	246.449	0.596856	0.192401	0.230881	0.379965
STAT3	9.01977	24.4721	38.8336	0.630177	0.111121	0.256434	0.37245
BATF	6.14539	27.5563	44.5407	0.618676	0.189095	0.257856	0.364167
MYC	6.25754	11.6655	18.4536	0.632152	0.172683	0.272657	0.356776
MAFF	9.88084	25.8848	45.2265	0.572338	0.150427	0.300853	0.298557
NR3C1	10.2245	29.7733	64.8796	0.4589	0.205217	0.228019	0.294627
ESR1	2.32177	39.7412	76.8306	0.517258	0.1651	0.291353	0.277033
BCL11A	14.3984	32.3465	68.3545	0.473217	0.177153	0.265729	0.272365
SIRT6	42.5089	59.9732	216.485	0.277031	0.224053	0.231779	0.175894
KAP1	6.8235	16.203	53.8455	0.300916	0.17195	0.286584	0.163322
PRDM1	13.3379	59.0464	227.431	0.259623	0.190923	0.238654	0.161546
HDAC8	50.2107	54.8988	254.176	0.215987	0.211839	0.22697	0.139102
SPT20	49.9605	58.3135	344.379	0.16933	0.186797	0.266853	0.0971492
BDP1	20.0339	14.5029	509.444	0.028468	0.160865	0.301622	0.0148187
