## Supplemental Tables for "A Systems Approach Identifies Enhancer of Zeste Homolog 2 (EZH2) as a Protective Factor in Epilepsy": Sup_Table_6_Day1_Down_Factor_Analysis.xls

### Sheet: Summary
Factor	Critical ChIP	Obs Tail Mean	Exp Tail Mean	Tail Enrichment	Raw p	Corrected p	Score	FDR<0.05	FDR>0.05
EZH2	3.47755	27.3253	46.4973	0.587676	8.88882e-31	2.75553e-29	16.7839
RAD21	6.7917	10.3281	11.0007	0.938863	1.50969e-08	1.56001e-07	6.39072
SUZ12	16.8119	53.9744	105.993	0.509228	9.30829e-10	1.44278e-08	3.99275
CTBP2	12.8948	29.5067	66.0232	0.446914	1.61306e-06	1.25012e-05	2.19124
CTCF	6.41541	8.92953	12.8858	0.692977	0.000221103	0.00097917	2.08526
POU5F1	21.0205	52.9141	132.395	0.399667	1.09529e-05	6.79081e-05	1.66584
NANOG	12.5987	67.4146	148.475	0.454045	0.000166223	0.000858817	1.39215
SMC3	4.14616	14.0817	20.424	0.689467	0.00313775	0.0121588	1.3204
GATA2	5.60109	22.9151	34.3973	0.666191	0.00526849	0.018147	1.15997
ERRA	55.734	131.167	223.302	0.587398	0.00930806	0.0240458	0.950974
IKZF1	13.0175	47.8966	90.5471	0.528969	0.00846703	0.0238616	0.858146
ZNF217	12.1406	43.0701	90.0802	0.478131	0.0074708	0.0231595	0.781874
GATA3	8.89666	26.7327	36.305	0.736336	0.0435851	0.0965098	0.747696
ESR1	2.32177	45.7183	75.1014	0.608754	0.0502826	0.103917	0.598595
HNF4A	4.07691	29.6404	42.8536	0.691666	0.0871765	0.142235	0.585836
MAFK	9.10031	21.3215	28.2915	0.753636	0.111895	0.173438	0.573408
FOXA1	3.93322	17.8035	24.0487	0.740311	0.137674	0.18556	0.541548
HNF4G	14.8468	30.1046	42.3974	0.710058	0.174102	0.199895	0.496471
STAT3	5.7547	24.3635	37.2363	0.654294	0.140404	0.181355	0.48514
BCL11A	14.3984	36.0678	62.8435	0.57393	0.0843052	0.145192	0.480986
FOSL2	5.97245	32.8224	50.3057	0.652459	0.13373	0.188438	0.472922
BATF	6.09701	27.6937	42.5904	0.650233	0.153235	0.190011	0.468962
FOXA2	8.18622	19.8937	27.0713	0.734864	0.233713	0.233713	0.463932
MAFF	9.88084	27.2542	43.4416	0.627376	0.175146	0.193912	0.44694
MBD4	28.6323	38.1627	78.2512	0.487695	0.166952	0.199058	0.341884
PRDM1	13.3379	57.17	214.232	0.26686	0.0354624	0.0845642	0.286291
KAP1	6.52356	15.3607	49.3687	0.311141	0.227092	0.234661	0.195882
SPT20	48.1101	57.4841	288.284	0.199401	0.0679509	0.131655	0.175585
FOSL1	75.1496	71.7921	346.763	0.207035	0.132634	0.195793	0.146623
ZZZ3	54.7222	98.6875	513.653	0.192129	0.188806	0.201827	0.133533
BDP1	20.0339	31.9122	483.22	0.0660408	0.0791237	0.144284	0.0555258
