## Supplemental Tables for "A Systems Approach Identifies Enhancer of Zeste Homolog 2 (EZH2) as a Protective Factor in Epilepsy": Sup_Table_7_Day3_Down_Factor_Analysis.xls

### Sheet: Summary
Factor	Critical ChIP	Obs Tail Mean	Exp Tail Mean	Tail Enrichment	Raw p	Corrected p	Score	FDR<0.05	FDR>0.05
EZH2	3.39667	26.2389	49.9978	0.5248	1.32132e-32	5.2853e-31	15.8893
RAD21	5.17737	10.1217	11.092	0.912527	8.78574e-09	1.17143e-07	6.32498
SUZ12	16.8119	50.8344	115.372	0.440613	6.35752e-09	1.2715e-07	3.03833
CTBP2	12.8094	31.4591	71.2369	0.441612	1.65344e-07	1.65344e-06	2.55323
MAFK	3.60979	21.1812	28.7804	0.73596	0.000371369	0.00247579	1.91812
CTCF	6.49234	9.09195	13.2663	0.685342	0.000537801	0.002689	1.76161
SMC3	4.95736	14.1436	20.8358	0.678814	0.000499948	0.00285685	1.72698
MAFF	3.73604	27.628	44.4422	0.621662	0.00174423	0.00775211	1.31207
GATA2	6.42362	23.5127	35.0139	0.671525	0.00868463	0.0289488	1.03305
POU5F1	20.8636	62.4215	137.851	0.45282	0.00190239	0.00760956	0.959362
FOXA1	4.65302	18.8872	24.2584	0.778586	0.0264222	0.0660556	0.918802
NANOG	12.5987	51.107	156.122	0.327353	0.000314882	0.00251906	0.850712
STAT3	8.08106	27.2956	37.9939	0.718419	0.0253109	0.0674958	0.84107
ESR1	2.32177	39.254	76.2762	0.514629	0.00646461	0.0235077	0.838223
IKZF1	13.1269	64.1416	93.4365	0.686473	0.0198521	0.0610833	0.833432
GATA3	4.50817	27.1115	36.9906	0.732928	0.0324487	0.07635	0.818821
FOXA2	8.21598	20.9897	27.4094	0.765787	0.0564017	0.102549	0.757418
CEBPB	3.21272	15.6277	20.3294	0.768722	0.102532	0.157741	0.616557
NR3C1	12.7221	37.561	63.4007	0.592438	0.0493245	0.103841	0.58274
FOSL2	7.28749	30.7903	51.3953	0.599089	0.0490132	0.108918	0.576862
HNF4A	8.44503	30.4163	43.9551	0.691984	0.155355	0.200458	0.482988
ZNF217	12.1406	36.2908	95.8262	0.378715	0.0203679	0.058194	0.467759
HNF4G	12.4976	31.2238	42.9162	0.727553	0.231444	0.237378	0.4544
JUN	4.86344	22.5681	36.366	0.620583	0.13177	0.188243	0.450097
ERRA	62.6614	111.488	234.547	0.475333	0.0786544	0.131091	0.419447
ZNF263	13.9077	28.9527	47.7391	0.606478	0.204209	0.220767	0.39789
P300	5.65684	17.5565	32.9571	0.532708	0.161305	0.201631	0.370468
ARID3A	10.5827	24.2315	57.3716	0.42236	0.0863273	0.138124	0.363116
BCL11A	24.5011	33.9142	65.6526	0.516571	0.174254	0.199148	0.362026
HDAC2	7.3025	15.8813	36.08	0.440168	0.14114	0.188187	0.319303
CTCFL	5.7121	27.8312	62.8274	0.442979	0.163884	0.198648	0.310934
TCF7L2	3.27179	24.6571	57.1247	0.431636	0.165624	0.194852	0.30659
KAP1	9.14798	19.2029	51.5418	0.37257	0.134999	0.186206	0.271979
ZZZ3	33.8414	155.882	572.449	0.272307	0.050253	0.100506	0.27171
HDAC6	74.0965	76.7158	228.376	0.335919	0.241613	0.241613	0.207221
NELFE	126.166	72.046	269.747	0.267087	0.198488	0.220542	0.175345
SPT20	45.7971	59.6744	316.277	0.188677	0.0721657	0.125506	0.170062
PRDM1	10.8679	45.9814	222.199	0.206938	0.125132	0.185381	0.151465
ZNF274	24.4525	31.0221	228.124	0.135988	0.225028	0.236871	0.0850589
BRF2	61.7826	71.2996	896.882	0.0794972	0.0524026	0.0998145	0.0795613
