## Supplemental Tables for "A Systems Approach Identifies Enhancer of Zeste Homolog 2 (EZH2) as a Protective Factor in Epilepsy": Sup_Table_8_Day10_Down_Factor_Analysis.xls

### Sheet: Summary
Factor	Critical ChIP	Obs Tail Mean	Exp Tail Mean	Tail Enrichment	Raw p	Corrected p	Score	FDR<0.05	FDR>0.05
EZH2	2.34532	28.6217	47.4417	0.603303	6.83327e-34	2.66497e-32	19.0489
RAD21	2.8366	10.2073	11.0318	0.925264	4.67394e-07	6.07612e-06	4.82652
SUZ12	16.8119	51.717	108.614	0.476152	1.34767e-10	2.62795e-09	4.08557
CTBP2	12.8094	33.7852	67.613	0.499685	2.071e-06	2.01923e-05	2.34593
CTCF	6.53849	9.15926	13.023	0.703313	0.000107507	0.000698795	2.21941
SMC3	4.19123	14.8517	20.5344	0.723261	0.00180351	0.0100481	1.44501
NANOG	12.5987	49.0442	150.885	0.325044	3.8654e-05	0.000301501	1.14439
ESR1	2.32177	46.2775	75.5034	0.612919	0.00551676	0.023906	0.993845
ZNF217	12.1406	46.9462	92.097	0.509747	0.00243828	0.0118866	0.981233
GATA2	8.10787	22.5252	34.5754	0.651482	0.0286142	0.10145	0.647407
HNF4A	3.9313	32.4042	43.1507	0.750955	0.0545095	0.141725	0.637227
STAT3	7.10154	25.7502	37.4391	0.687789	0.0543451	0.15139	0.563921
MAFK	3.60979	20.8671	28.4578	0.733266	0.0529815	0.17219	0.560209
HNF4G	12.3097	32.214	42.5496	0.757092	0.0934376	0.202448	0.525184
GATA3	8.89666	25.8142	36.5643	0.705994	0.100468	0.186584	0.514758
IKZF1	36.0989	61.4559	91.4386	0.6721	0.0723302	0.176305	0.506586
POU5F1	21.8048	49.8947	133.899	0.372629	0.0121311	0.0473113	0.493746
FOSL2	7.28749	34.229	50.659	0.675675	0.0869701	0.19952	0.472982
FOXA2	8.21598	19.4964	27.1737	0.717471	0.233935	0.240091	0.444562
BATF	13.2586	29.2853	42.8625	0.683238	0.233555	0.24618	0.415919
MYC	6.10491	11.2901	17.8039	0.634134	0.188632	0.229895	0.404876
BAF155	21.9167	30.5218	49.9323	0.611264	0.196654	0.23241	0.387386
NR3C1	5.85375	30.1303	62.1246	0.484998	0.0537126	0.161138	0.384508
ZNF263	14.4489	28.241	47.0755	0.59991	0.214545	0.239064	0.372836
BCL11A	14.3984	36.134	63.769	0.56664	0.12498	0.221555	0.370876
MAFF	9.88084	27.5111	43.7216	0.629233	0.1759	0.263851	0.364101
ERRA	91.3156	115.495	226.479	0.509959	0.181425	0.243985	0.31242
CTCFL	5.7121	27.9732	61.7168	0.453252	0.176688	0.255216	0.26882
BAF170	36.9988	49.3892	131.66	0.375127	0.180142	0.250912	0.225256
BACH1	3.85726	30.5422	88.3345	0.345756	0.183937	0.239119	0.214848
KAP1	6.59855	16.9991	49.9731	0.340165	0.209504	0.240314	0.210637
HDAC8	50.2107	56.6791	210.544	0.269203	0.0997276	0.194469	0.191444
PRDM1	13.3379	52.3324	217.569	0.240532	0.0991952	0.203611	0.166255
FOSL1	94.6596	84.6786	358.727	0.236053	0.158021	0.267949	0.13501
SPT20	48.1101	56.8909	298.518	0.190578	0.18651	0.234641	0.119987
ZZZ3	33.8414	92.3313	529.609	0.174339	0.171912	0.268183	0.0996468
ZNF274	24.4525	27.4517	212.561	0.129148	0.171433	0.278579	0.0716836
BDP1	20.0339	49.7469	487.974	0.101946	0.230477	0.249684	0.0614336
POLR3G	542.48	54.333	619.102	0.0877611	0.243163	0.243163	0.0538943
