## Supplemental Tables for "A Systems Approach Identifies Enhancer of Zeste Homolog 2 (EZH2) as a Protective Factor in Epilepsy": Sup_Table_9_M-1_Factor_Analysis.xlsx

### Sheet: Summary
Factor	Critical ChIP	Obs Tail Mean	Exp Tail Mean	Tail Enrichment	Raw p	Corrected p	Score	FDR<0.05	FDR>0.05
EZH2	4.12453	27.6624	35.0981	0.788144	1.63062e-21	4.56575e-20	15.2431
SUZ12	16.89	45.0842	60.88	0.740542	3.8583e-07	5.40161e-06	3.90079
RAD21	5.35034	9.9455	10.4838	0.948651	1.11771e-05	0.00010432	3.77718
CTCF	5.80003	9.21102	10.4143	0.884458	1.8951e-05	0.000132657	3.42928
REST	11.558	42.0281	44.4516	0.94548	0.000230181	0.00128901	2.7322
CTBP2	12.724	29.117	41.5657	0.700506	0.00152356	0.00710993	1.50478
ZNF263	3.13581	26.5124	37.3615	0.709618	0.0022135	0.00885399	1.45675
SMC3	3.87576	14.7696	17.561	0.841043	0.0141707	0.0495975	1.09717
ZNF143	2.02086	22.8763	25.201	0.907753	0.0647006	0.139355	0.776925
NANOG	12.5589	51.515	93.3484	0.551857	0.0213288	0.0663564	0.650152
POU5F1	28.2476	60.8644	95.1909	0.639393	0.0419	0.106655	0.621503
MYC	4.63532	11.7589	13.9125	0.845208	0.116665	0.217774	0.559522
CTCFL	4.18351	30.0964	46.3974	0.648666	0.0604886	0.14114	0.551593
GATA2	6.73476	22.537	28.6992	0.785282	0.105982	0.211965	0.529074
BACH1	4.25288	32.4872	58.9531	0.55107	0.0407796	0.114183	0.519327
INI1	52.6695	66.1119	84.6939	0.780599	0.160802	0.26485	0.450405
SIN3A	6.99109	18.0708	22.4917	0.803441	0.21101	0.281346	0.442502
ESR1	3.24659	41.6676	62.0137	0.67191	0.241332	0.241332	0.414828
ZNF217	18.8981	38.9329	56.0179	0.695009	0.231177	0.258918	0.407857
GATA1	24.7865	45.887	74.3724	0.616989	0.241186	0.250118	0.371338
ZEB1	12.3165	37.3041	66.722	0.559097	0.22145	0.269591	0.318291
ERRA	84.0733	85.5495	144.793	0.590842	0.206739	0.289435	0.318138
ZNF274	19.8476	51.4722	111.695	0.460828	0.132053	0.231092	0.293185
FOSL1	27.4585	67.1506	161.829	0.414948	0.190449	0.280662	0.228975
ZZZ3	74.5528	60.4761	211.907	0.28539	0.231261	0.249051	0.172293
BRF1	294.112	50.4393	196.734	0.256383	0.214667	0.273212	0.144472
POLR3G	438.533	44.5224	203.824	0.218435	0.224899	0.262383	0.126925
BDP1	27.8323	50.3249	223.03	0.225642	0.189048	0.294075	0.119938
