## Supplemental Tables for "A Systems Approach Identifies Enhancer of Zeste Homolog 2 (EZH2) as a Protective Factor in Epilepsy": Sup_Table_11_M-4_Factor_Analysis.xlsx

### Sheet: Summary
Factor	Critical ChIP	Obs Tail Mean	Exp Tail Mean	Tail Enrichment	Raw p	Corrected p	Score	FDR<0.05	FDR>0.05
SPI1	5.43185	21.7788	25.0277	0.870191	1.33746e-06	3.14304e-05	3.91817
STAT2	10.6142	154.15	213.533	0.721906	4.20608e-07	1.97686e-05	3.39586
IKZF1	12.9946	45.2374	73.1945	0.618044	1.00659e-05	0.000157699	2.34991
BCL11A	5.40934	33.4134	55.1179	0.606217	1.46372e-05	0.000171987	2.28211
EBF1	2.98263	23.7295	29.569	0.802512	0.0001675	0.0015745	2.24933
STAT1	16.1763	111.081	148.619	0.747421	0.00044943	0.00352053	1.83372
STAT3	2.36718	27.8508	33.9151	0.821192	0.00206601	0.0121378	1.57329
RUNX3	5.55807	15.9837	19.2769	0.829163	0.0042658	0.0182266	1.44216
BCL3	6.51103	28.2184	44.5856	0.632902	0.00161748	0.0108602	1.24312
MTA3	8.71908	26.785	43.8531	0.61079	0.00287744	0.013524	1.1415
NFIC	4.45026	20.1575	31.8186	0.633514	0.00533204	0.0192774	1.08645
IRF4	5.04265	29.9742	50.9301	0.588536	0.00276538	0.0144415	1.08314
WRNIP1	10.2734	19.5736	33.5425	0.583544	0.00453174	0.0177493	1.02168
NFKB	7.07863	23.4928	34.3775	0.683377	0.0105053	0.0329165	1.01316
P300	2.16375	17.9524	25.9183	0.692654	0.0137811	0.040482	0.964685
BATF	2.27428	29.0789	39.4587	0.736944	0.0192352	0.0531798	0.939054
NFATC1	11.9345	29.5783	52.0173	0.568625	0.00815791	0.0273873	0.888449
BAF155	14.7452	29.4043	41.3996	0.710254	0.0267667	0.0662124	0.837433
PAX5	7.45172	26.3029	34.7863	0.756129	0.0544895	0.106709	0.734807
TCF3	7.52308	28.2158	49.0269	0.575516	0.0290468	0.06826	0.670956
MEF2A	5.54278	32.4737	54.0409	0.60091	0.0371777	0.0794252	0.661027
FOXM1	6.07517	23.794	35.4585	0.671039	0.0571226	0.10739	0.65026
CEBPB	7.63612	15.8375	18.6604	0.84872	0.124933	0.172701	0.647322
SMC3	6.48964	15.363	18.4187	0.834102	0.139459	0.172489	0.636619
JUN	4.69223	19.1287	27.7785	0.688615	0.0823532	0.143356	0.580906
TCF12	5.58086	21.7332	35.1531	0.618244	0.0675063	0.122031	0.564785
FOSL2	2.90674	30.827	43.7167	0.705153	0.100652	0.163126	0.555293
PRDM1	9.29143	79.5851	172.92	0.460242	0.0345227	0.0772651	0.511796
POU2F2	7.83871	29.6224	45.8376	0.646247	0.138912	0.176455	0.48686
JUNB	12.6115	35.0714	55.7681	0.62888	0.144727	0.174415	0.476952
ATF2	6.07215	20.4445	32.8697	0.621986	0.120392	0.171467	0.476329
BRG1	23.8039	41.1629	66.0655	0.623062	0.118903	0.174639	0.472194
TBLR1	4.04391	20.1391	31.0338	0.648942	0.160185	0.188217	0.470704
STAT5A	4.93259	28.6838	46.7158	0.614005	0.110413	0.17298	0.467875
TFAP2A	5.84159	28.9736	47.1755	0.614166	0.115811	0.175585	0.464011
POLR2A	7.35788	14.2579	19.7273	0.722751	0.209861	0.229383	0.462155
TFAP2C	13.199	26.8564	41.4258	0.648301	0.199229	0.228385	0.415777
MEF2C	7.35986	38.8615	77.4913	0.501496	0.0932676	0.156556	0.403869
FOS	3.5093	15.2396	23.9484	0.636352	0.229013	0.239192	0.395336
RXRA	28.5186	48.4375	91.0065	0.532242	0.200065	0.223882	0.345946
BRF2	70.4034	142.276	253.789	0.560608	0.248328	0.248328	0.339153
BDP1	22.375	83.4607	360.855	0.231286	0.0211622	0.0552568	0.290869
BCLAF1	8.86213	22.5842	57.2013	0.394819	0.211842	0.226285	0.254794
ZNF274	20.5693	44.0137	157.217	0.279955	0.126507	0.16988	0.215525
RPC155	18.4193	78.2906	230.308	0.339938	0.244583	0.2499	0.204722
POLR3G	185.127	69.3353	379.34	0.182779	0.0406566	0.083081	0.197492
BRF1	582.059	81.352	355.983	0.228528	0.128258	0.167448	0.177365
